# The consequences of array size for human centromere performance in mitosis

**DOI:** 10.64898/2026.06.15.732503

**Authors:** Ayantika Sen Gupta, Siddharth Shivanandan, Mark Mattingly, Jay R. Unruh, Sean A. McKinney, Arundhathy Prasanthy Jithesh, Simona Giunta, Jennifer L. Gerton

**Affiliations:** Stowers Institute for Medical Research, Kansas City, Missouri, USA; Giunta Laboratory of Genome Evolution, Department of Biology and Biotechnologies Charles Darwin, University of Rome “Sapienza”, Piazzale Aldo Moro 5, 00185 Rome, Italy; Indian Institute of Science Education and Research, Pune, India

## Abstract

Long-read sequencing and assembly of human genomes have revealed extreme variation in centromeric alpha-satellite array sizes across chromosomes and individuals. However, assessing the impact of centromeric array size on centromere function remains challenging. In this study, using quantitative FISH and microscopy assays, we established a framework for the systematic functional evaluation of naturally occurring variations in centromeric array size during mitosis. By comparing 8 pairs of homologous chromosomes exhibiting 1.24 – 4.6 –fold variation in centromeric array size, we uncovered size-based differences in function. We found that between a pair of homologous chromosomes, the chromosome harboring the smaller centromeric array is more prone to chromosome missegregation. Centromere size-based differences in chromosome missegregation rates cannot be explained by differential enrichment of molecular factors like centromeric histone CENP-A, CENP-B, or most kinetochore proteins. However, the smaller centromere out of a homologous pair consistently exhibits increased cohesion fatigue, suggesting the involvement of the cohesin complex in size-based differences in centromere cohesion. Consistent with our hypothesis, complete deprotection of the cohesin complex by depletion of shugoshin-1, removes the size-based bias in centromere cohesion. These results suggest that while CENP-A–enriched core centromeres are essential for kinetochore assembly, variation in overall centromeric array size has a significant impact on centromere performance and the fidelity of chromosome segregation during mitosis.
