## Supplemental Table 1 for "The consequences of array size for human centromere performance in mitosis"

### Sheet: Sheet1
Chr	Manufacturer	Catalogue Number	Locus	Chromosome Region	DNA Class	New HOR name
6	Cytocell	LPE 006R/G	D6Z1	6p11.1-q11.1	α-satellite	S1C6H1L
7	Cytocell	LPE 007R/G	D7Z1	7p11.1-q11.1	α-satellite	S1C7H1L
10	Cytocell	LPE 010R/G	D10Z1	10p11.1-q11.1	α-satellite	S1C10H1L
11	Cytocell	LPE 011R/G	D11Z1	11p11.1-q11.1	α-satellite	S3C11H1L
12	Cytocell	LPE 012R/G	D12Z3	12p11.1-q11.1	α-satellite	S1C12H1L
13/21	Cytocell	LPE 013R/G	D13Z1 D21Z1	13p11.1-q11.1 21p11.1-q11.1	α-satellite	S2C13/21H1L
18	Cytocell	LPE 018R/G	D18Z1	18p11.1-q11.1	α-satellite	S2C18H1L
Pericen 21	Empire Genomics	RP11-846C20
Chr 10 Whole Chromosome paint	Applied Spectral Imaging
