## Supplemental Table 2 for "The consequences of array size for human centromere performance in mitosis"

### Sheet: Sheet1
Chromosome	Chromosome size	Active a-satellite array size	Ratio (cen array:chr size)		Chromosome	Chromosome size	Active a-satellite array size	Ratio (cen array:chr size)
chr6_hap1	172045469	2887860	0.0167854		chr6_hap2	172484233	3241800	0.0187948
chr7_hap1	163647842	5939059	0.0362917		chr7_hap2	160431239	3276713	0.0204244
chr10_hap1	134988382	4718597	0.0349556		chr10_hap2	134604704	3910362	0.0290507
chr11_hap1	134265560	5615546	0.0418242		chr11_hap2	135257176	3695834	0.0273245
chr13_hap1	101016140	847123	0.00838602		chr13_hap2	103308910	2968284	0.0287321
chr21_hap1	38797553	1484779	0.0382699		chr21_hap2	39805135	321381	0.00807386
